# High-throughput analysis of adaptation using barcoded strains of *Saccharomyces cerevisiae*

**DOI:** 10.1101/731349

**Authors:** Vincent J. Fasanello, Ping Liu, Carlos A. Botero, Justin C. Fay

**Affiliations:** Division of Biology and Biomedical Sciences; Washington University School of Medicine in St. Louis; St. Louis, Missouri, USA; Department of Genetics; Washington University in St. Louis; St. Louis, Missouri, USA; Department of Biology; Washington University in St. Louis; St. Louis, Missouri, USA; University of Rochester; Rochester, New York; 14627

## Abstract

**Background:** Experimental evolution of microbes can be used to empirically address a wide range of questions about evolution and is increasingly employed to study complex phenomena ranging from genetic evolution to evolutionary rescue. Regardless of experimental aims, fitness assays are a central component of this type of research, and low-throughput often limits the scope and complexity of experimental evolution studies. We created an experimental evolution system in *Saccharomyces cerevisiae* that utilizes genetic barcoding to overcome this challenge.

**Results:** We first confirm that barcode insertions do not alter fitness and that barcode sequencing can be used to efficiently detect fitness differences via pooled competition-based fitness assays. Next, we examine the effects of ploidy, chemical stress, and population bottleneck size on the evolutionary dynamics and fitness gains (adaptation) in a total of 76 experimentally evolving, asexual populations by conducting 1,216 fitness assays and analyzing 532 longitudinal-evolutionary samples collected from the evolving populations. In our analysis of these data we describe the strengths of this experimental evolution system and explore sources of error in our measurements of fitness and evolutionary dynamics.

**Conclusions:** Our experimental treatments generated distinct fitness effects and evolutionary dynamics, respectively quantified via multiplexed fitness assays and barcode lineage tracking. These findings demonstrate the utility of this new resource for designing and improving high-throughput studies of experimental evolution. The approach described here provides a framework for future studies employing experimental designs that require high-throughput multiplexed fitness measurements.
