## Supplementary material for "High-throughput analysis of adaptation using barcoded strains of *Saccharomyces cerevisiae*": Supplmental Table 4

### Sheet: 000_poc_fitness
	Mean-Corrected Fitness
Predictors	Estimates	CI	Statistic	p	p, fdr adjusted
d 1 A 10	0.00133	-0.00595 – 0.00861	0.35687	0.72128	0.888741
d 1 A 11	-0.00762	-0.01676 – 0.00151	-1.63579	0.102267	0.443156
d 1 A 2	0.00811	0.00035 – 0.01588	2.04902	0.0407784	0.247389
d 1 A 3	0.00494	-0.00367 – 0.01356	1.12442	0.261165	0.625421
d 1 A 4	0.00796	-0.00084 – 0.01675	1.77364	0.0764951	0.366371
d 1 A 5	0.00103	-0.00916 – 0.01123	0.19867	0.842573	0.912788
d 1 A 6	-0.00086	-0.00787 – 0.00616	-0.23972	0.81061	0.888741
d 1 A 7	0.00344	-0.00659 – 0.01348	0.67247	0.501476	0.785189
d 1 A 8	0.00584	-0.00229 – 0.01396	1.4071	0.159778	0.474323
d 1 A 9	0.00724	-0.00010 – 0.01459	1.93297	0.0535838	0.275063
d 1 B 1	-0.00527	-0.01512 – 0.00457	-1.05048	0.293807	0.652107
d 1 B 10	-0.00821	-0.02028 – 0.00386	-1.3337	0.182674	0.474323
d 1 B 11	-0.01331	-0.02333 – -0.00328	-2.60193	0.00943744	0.107351
d 1 B 12	-0.00742	-0.01826 – 0.00343	-1.34063	0.180413	0.474323
d 1 B 2	0.0029	-0.00556 – 0.01135	0.67171	0.501957	0.785189
d 1 B 3	0.00354	-0.00497 – 0.01206	0.81575	0.414878	0.755077
d 1 B 4	0.00951	0.00125 – 0.01777	2.25665	0.0242925	0.184218
d 1 B 5	0.00962	0.00135 – 0.01788	2.28075	0.0228195	0.184218
d 1 B 6	0.00135	-0.00849 – 0.01118	0.2684	0.788462	0.888741
d 1 B 7	-0.00398	-0.01252 – 0.00455	-0.91533	0.360287	0.710664
d 1 B 8	0.00387	-0.00467 – 0.01240	0.8879	0.374856	0.710664
d 1 B 9	-0.00197	-0.01212 – 0.00817	-0.38153	0.702909	0.888741
d 1 C 1	-0.0013	-0.01157 – 0.00897	-0.24854	0.803778	0.888741
d 1 C 10	-0.00201	-0.01402 – 0.01001	-0.3277	0.743221	0.888741
d 1 C 11	0.00333	-0.00675 – 0.01340	0.64716	0.517707	0.785189
d 1 C 12	-0.00496	-0.01526 – 0.00535	-0.9424	0.346266	0.710664
d 1 C 2	0.0031	-0.00554 – 0.01174	0.70303	0.482235	0.785189
d 1 C 3	0.00171	-0.00896 – 0.01237	0.31401	0.753591	0.888741
d 1 C 4	0.00064	-0.00808 – 0.00937	0.14452	0.885124	0.947603
d 1 C 5	-0.00293	-0.01216 – 0.00630	-0.623	0.533457	0.795812
d 1 C 6	-0.00108	-0.00894 – 0.00678	-0.27021	0.787069	0.888741
d 1 C 7	-0.00224	-0.01906 – 0.01457	-0.26145	0.793814	0.888741
d 1 C 8	-0.00815	-0.01866 – 0.00235	-1.52132	0.128566	0.467979
d 1 C 9	0.01983	0.00809 – 0.03157	3.31181	0.00096754	0.0350237
d 1 D 1	0.00371	-0.00443 – 0.01186	0.89388	0.371651	0.710664
d 1 D 10	0.01036	0.00241 – 0.01832	2.5549	0.0108016	0.109217
d 1 D 11	-5e-05	-0.00752 – 0.00742	-0.01308	0.98957	0.98957
d 1 D 12	0.00302	-0.00456 – 0.01060	0.78029	0.435449	0.762035
d 1 D 2	-0.01098	-0.05482 – 0.03285	-0.49113	0.623464	0.864525
d 1 D 3	-0.0044	-0.01542 – 0.00662	-0.78273	0.434011	0.762035
d 1 D 4	-0.00694	-0.02138 – 0.00751	-0.94144	0.34676	0.710664
d 1 D 5	-0.00327	-0.01432 – 0.00778	-0.57998	0.562087	0.824999
d 1 D 6	-0.00844	-0.01930 – 0.00242	-1.52337	0.128053	0.467979
d 1 D 7	-0.00168	-0.01075 – 0.00738	-0.36387	0.716052	0.888741
d 1 D 8	0.00181	-0.00598 – 0.00960	0.45468	0.649462	0.882106
d 1 D 9	0.00014	-0.01055 – 0.01084	0.02581	0.979419	0.98957
d 1 E 1	-0.01271	-0.02297 – -0.00244	-2.42696	0.0154407	0.140511
d 1 E 10	-0.00148	-0.00997 – 0.00702	-0.34034	0.733691	0.888741
d 1 E 11	-0.00708	-0.01504 – 0.00088	-1.74357	0.0816086	0.371319
d 1 E 12	0.01157	0.00290 – 0.02024	2.61533	0.00907808	0.107351
d 1 E 2	0.00501	-0.00231 – 0.01232	1.34164	0.180085	0.474323
d 1 E 3	0.00763	-0.00324 – 0.01849	1.3758	0.169259	0.474323
d 1 E 4	0.00592	-0.00161 – 0.01345	1.53993	0.123964	0.467979
d 1 E 5	-0.00658	-0.01635 – 0.00320	-1.31868	0.187644	0.474323
d 1 E 6	-0.00139	-0.00869 – 0.00591	-0.37408	0.708444	0.888741
d 1 E 7	0.00852	0.00075 – 0.01630	2.14783	0.0320197	0.224138
d 1 E 8	-0.00369	-0.01238 – 0.00500	-0.83258	0.405327	0.75275
d 1 E 9	0.0064	-0.00216 – 0.01495	1.46584	0.143076	0.474323
d 1 F 1	-0.00012	-0.00761 – 0.00736	-0.03272	0.973904	0.98957
d 1 F 10	0.00394	-0.00436 – 0.01224	0.93034	0.352467	0.710664
d 1 F 11	0.0067	-0.00249 – 0.01590	1.42844	0.153547	0.474323
d 1 F 12	0.00778	0.00023 – 0.01534	2.01954	0.0437559	0.248862
d 1 F 2	0.00583	-0.00270 – 0.01436	1.3395	0.18078	0.474323
d 1 F 3	0.00651	-0.00518 – 0.01820	1.09171	0.275281	0.637218
d 1 F 4	-0.02625	-0.04436 – -0.00815	-2.84193	0.0045955	0.0764831
d 1 F 5	-0.04834	-0.05677 – -0.03992	-11.2457	<0.001	<0.001
d 1 F 6	-0.00013	-0.00761 – 0.00735	-0.03389	0.972972	0.98957
d 1 F 7	-0.01483	-0.02450 – -0.00517	-3.00919	0.00269975	0.0614194
d 1 F 8	-0.0022	-0.01408 – 0.00967	-0.36333	0.716455	0.888741
d 1 F 9	0.0003	-0.02257 – 0.02316	0.02551	0.979651	0.98957
d 1 G 1	0.01007	-0.00276 – 0.02290	1.53824	0.124376	0.467979
d 1 G 10	0.0069	-0.00012 – 0.01393	1.92634	0.054408	0.275063
d 1 G 11	0.00299	-0.00793 – 0.01391	0.5373	0.591205	0.84062
d 1 G 12	0.00147	-0.00528 – 0.00823	0.42786	0.668867	0.888741
d 1 G 2	0.00616	-0.00501 – 0.01732	1.08082	0.280096	0.637218
d 1 G 3	0.00098	-0.00668 – 0.00864	0.24981	0.802795	0.888741
d 1 G 4	-0.00336	-0.01274 – 0.00603	-0.70111	0.483433	0.785189
d 1 G 5	-0.0151	-0.02563 – -0.00458	-2.81189	0.00504284	0.0764831
d 1 G 6	-0.0065	-0.01578 – 0.00277	-1.37514	0.169463	0.474323
d 1 G 7	-0.00912	-0.01756 – -0.00068	-2.11732	0.0345339	0.22447
d 1 G 8	-0.00467	-0.01426 – 0.00492	-0.95479	0.339967	0.710664
d 1 G 9	-0.00346	-0.01268 – 0.00576	-0.73514	0.462463	0.782355
d 1 H 11	0.00189	-0.00572 – 0.00949	0.48611	0.627018	0.864525
d 1 H 2	-0.00688	-0.01738 – 0.00362	-1.28489	0.199193	0.489907
d 1 H 3	-0.00075	-0.01331 – 0.01181	-0.11669	0.907138	0.959878
d 1 H 4	-0.03017	-0.04830 – -0.01204	-3.26136	0.00115463	0.0350237
d 1 H 5	-0.00289	-0.01148 – 0.00570	-0.6601	0.509377	0.785189
d 1 H 6	0.00117	-0.00599 – 0.00833	0.32057	0.748621	0.888741
d 1 H 7	-0.00459	-0.02131 – 0.01212	-0.5386	0.590312	0.84062
d 1 H 8	-0.0045	-0.01653 – 0.00754	-0.7322	0.464255	0.782355
d 1 H 9	-0.00799	-0.01945 – 0.00347	-1.36586	0.172359	0.474323
Observations	910
R2 / R2 adjusted	0.265 / 0.184
