## Supplementary material for "High-throughput analysis of adaptation using barcoded strains of *Saccharomyces cerevisiae*": Supplmental Table 5

### Sheet: Supplemental_Table_S5
fitchange	psd	n	power	sig.level
0.0025	0.00494	2	0.06178	0.05
0.005	0.00494	2	0.09626	0.05
0.01	0.00494	2	0.22197	0.05
0.015	0.00494	2	0.39385	0.05
0.02	0.00494	2	0.57263	0.05
0.025	0.00494	2	0.72731	0.05
0.03	0.00494	2	0.84254	0.05
0.035	0.00494	2	0.91772	0.05
0.04	0.00494	2	0.96109	0.05
0.045	0.00494	2	0.98335	0.05
0.05	0.00494	2	0.99355	0.05
0.06	0.00494	2	0.99928	0.05
0.07	0.00494	2	0.99995	0.05
0.08	0.00494	2	1	0.05
0.09	0.00494	2	1	0.05
0.1	0.00494	2	1	0.05
0.12	0.00494	2	1	0.05
0.14	0.00494	2	1	0.05
0.16	0.00494	2	1	0.05
0.18	0.00494	2	1	0.05
0.2	0.00494	2	1	0.05
0.22	0.00494	2	1	0.05
0.0025	0.00494	3	0.0775	0.05
0.005	0.00494	3	0.16143	0.05
0.01	0.00494	3	0.47113	0.05
0.015	0.00494	3	0.79151	0.05
0.02	0.00494	3	0.95204	0.05
0.025	0.00494	3	0.99369	0.05
0.03	0.00494	3	0.99953	0.05
0.035	0.00494	3	0.99998	0.05
0.04	0.00494	3	1	0.05
0.045	0.00494	3	1	0.05
0.05	0.00494	3	1	0.05
0.06	0.00494	3	1	0.05
0.07	0.00494	3	1	0.05
0.08	0.00494	3	1	0.05
0.09	0.00494	3	1	0.05
0.1	0.00494	3	1	0.05
0.12	0.00494	3	1	0.05
0.14	0.00494	3	1	0.05
0.16	0.00494	3	1	0.05
0.18	0.00494	3	1	0.05
0.2	0.00494	3	1	0.05
0.22	0.00494	3	1	0.05
0.0025	0.00494	4	0.09332	0.05
0.005	0.00494	4	0.22739	0.05
0.01	0.00494	4	0.66699	0.05
0.015	0.00494	4	0.94369	0.05
0.02	0.00494	4	0.99672	0.05
0.025	0.00494	4	0.99994	0.05
0.03	0.00494	4	1	0.05
0.035	0.00494	4	1	0.05
0.04	0.00494	4	1	0.05
0.045	0.00494	4	1	0.05
0.05	0.00494	4	1	0.05
0.06	0.00494	4	1	0.05
0.07	0.00494	4	1	0.05
0.08	0.00494	4	1	0.05
0.09	0.00494	4	1	0.05
0.1	0.00494	4	1	0.05
0.12	0.00494	4	1	0.05
0.14	0.00494	4	1	0.05
0.16	0.00494	4	1	0.05
0.18	0.00494	4	1	0.05
0.2	0.00494	4	1	0.05
0.22	0.00494	4	1	0.05
