## Supplementary material for "High-throughput analysis of adaptation using barcoded strains of *Saccharomyces cerevisiae*": Supplmental Table 6

### Sheet: Supplemental_Table_S6
u	v	power	f2	sig.level
1	42	1	1.13786	0.05
1	37.8	1	1.13786	0.05
1	33.6	0.99999	1.13786	0.05
1	29.4	0.99993	1.13786	0.05
1	25.2	0.99964	1.13786	0.05
1	21	0.9982	1.13786	0.05
1	16.8	0.99152	1.13786	0.05
1	12.6	0.96323	1.13786	0.05
1	8.4	0.85736	1.13786	0.05
1	4.2	0.53379	1.13786	0.05
1	42	1	0.99563	0.05
1	37.8	0.99998	0.99563	0.05
1	33.6	0.99993	0.99563	0.05
1	29.4	0.99971	0.99563	0.05
1	25.2	0.99881	0.99563	0.05
1	21	0.9953	0.99563	0.05
1	16.8	0.98249	0.99563	0.05
1	12.6	0.93932	0.99563	0.05
1	8.4	0.80939	0.99563	0.05
1	4.2	0.48329	0.99563	0.05
1	42	0.99997	0.85339	0.05
1	37.8	0.9999	0.85339	0.05
1	33.6	0.99965	0.85339	0.05
1	29.4	0.99882	0.85339	0.05
1	25.2	0.99618	0.85339	0.05
1	21	0.98809	0.85339	0.05
1	16.8	0.96467	0.85339	0.05
1	12.6	0.90157	0.85339	0.05
1	8.4	0.74793	0.85339	0.05
1	4.2	0.42907	0.85339	0.05
1	42	0.99977	0.71116	0.05
1	37.8	0.99936	0.71116	0.05
1	33.6	0.99827	0.71116	0.05
1	29.4	0.99542	0.71116	0.05
1	25.2	0.98825	0.71116	0.05
1	21	0.97084	0.71116	0.05
1	16.8	0.93065	0.71116	0.05
1	12.6	0.84354	0.71116	0.05
1	8.4	0.67065	0.71116	0.05
1	4.2	0.3713	0.71116	0.05
1	42	0.99828	0.56893	0.05
1	37.8	0.99626	0.56893	0.05
1	33.6	0.99199	0.56893	0.05
1	29.4	0.98321	0.56893	0.05
1	25.2	0.96562	0.56893	0.05
1	21	0.93157	0.56893	0.05
1	16.8	0.86837	0.56893	0.05
1	12.6	0.75723	0.56893	0.05
1	8.4	0.57569	0.56893	0.05
1	4.2	0.31033	0.56893	0.05
1	42	0.98846	0.4267	0.05
1	37.8	0.98002	0.4267	0.05
1	33.6	0.96592	0.4267	0.05
1	29.4	0.94277	0.4267	0.05
1	25.2	0.90564	0.4267	0.05
1	21	0.84773	0.4267	0.05
1	16.8	0.76039	0.4267	0.05
1	12.6	0.63426	0.4267	0.05
1	8.4	0.46235	0.4267	0.05
1	4.2	0.24671	0.4267	0.05
1	42	0.93266	0.28446	0.05
1	37.8	0.90628	0.28446	0.05
1	33.6	0.87079	0.28446	0.05
1	29.4	0.82377	0.28446	0.05
1	25.2	0.7625	0.28446	0.05
1	21	0.68427	0.28446	0.05
1	16.8	0.58681	0.28446	0.05
1	12.6	0.46905	0.28446	0.05
1	8.4	0.33223	0.28446	0.05
1	4.2	0.18127	0.28446	0.05
1	42	0.68587	0.14223	0.05
1	37.8	0.64003	0.14223	0.05
1	33.6	0.58928	0.14223	0.05
1	29.4	0.53353	0.14223	0.05
1	25.2	0.47288	0.14223	0.05
1	21	0.40761	0.14223	0.05
1	16.8	0.33826	0.14223	0.05
1	12.6	0.26565	0.14223	0.05
1	8.4	0.19088	0.14223	0.05
1	4.2	0.11516	0.14223	0.05
1	42	0.33969	0.05689	0.05
1	37.8	0.31119	0.05689	0.05
1	33.6	0.28227	0.05689	0.05
1	29.4	0.25301	0.05689	0.05
1	25.2	0.22351	0.05689	0.05
1	21	0.19387	0.05689	0.05
1	16.8	0.16421	0.05689	0.05
1	12.6	0.13464	0.05689	0.05
1	8.4	0.10521	0.05689	0.05
1	4.2	0.07583	0.05689	0.05
1	42	0.1942	0.02845	0.05
1	37.8	0.17941	0.02845	0.05
1	33.6	0.16465	0.02845	0.05
1	29.4	0.14993	0.02845	0.05
1	25.2	0.13525	0.02845	0.05
1	21	0.12064	0.02845	0.05
1	16.8	0.10612	0.02845	0.05
1	12.6	0.09168	0.02845	0.05
1	8.4	0.0773	0.02845	0.05
1	4.2	0.06286	0.02845	0.05
