## Supplementary material for "High-throughput analysis of adaptation using barcoded strains of *Saccharomyces cerevisiae*": Supplmental Table 7

### Sheet: Supplemental_Table_S7
fitchange	psd	n	power	sig.level
0.0025	0.02512	2	0.05046	0.05
0.005	0.02512	2	0.05183	0.05
0.01	0.02512	2	0.05731	0.05
0.015	0.02512	2	0.06638	0.05
0.02	0.02512	2	0.07892	0.05
0.025	0.02512	2	0.09479	0.05
0.03	0.02512	2	0.11383	0.05
0.035	0.02512	2	0.13581	0.05
0.04	0.02512	2	0.16049	0.05
0.045	0.02512	2	0.18762	0.05
0.05	0.02512	2	0.2169	0.05
0.06	0.02512	2	0.28072	0.05
0.07	0.02512	2	0.34947	0.05
0.08	0.02512	2	0.42067	0.05
0.09	0.02512	2	0.49199	0.05
0.1	0.02512	2	0.56137	0.05
0.12	0.02512	2	0.6878	0.05
0.14	0.02512	2	0.79112	0.05
0.16	0.02512	2	0.86862	0.05
0.18	0.02512	2	0.92232	0.05
0.2	0.02512	2	0.95683	0.05
0.22	0.02512	2	0.97744	0.05
0.0025	0.02512	3	0.05106	0.05
0.005	0.02512	3	0.05423	0.05
0.01	0.02512	3	0.06698	0.05
0.015	0.02512	3	0.08841	0.05
0.02	0.02512	3	0.11868	0.05
0.025	0.02512	3	0.15778	0.05
0.03	0.02512	3	0.20539	0.05
0.035	0.02512	3	0.26078	0.05
0.04	0.02512	3	0.32273	0.05
0.045	0.02512	3	0.3896	0.05
0.05	0.02512	3	0.45936	0.05
0.06	0.02512	3	0.59886	0.05
0.07	0.02512	3	0.72487	0.05
0.08	0.02512	3	0.82621	0.05
0.09	0.02512	3	0.89913	0.05
0.1	0.02512	3	0.94628	0.05
0.12	0.02512	3	0.98825	0.05
0.14	0.02512	3	0.99819	0.05
0.16	0.02512	3	0.9998	0.05
0.18	0.02512	3	0.99998	0.05
0.2	0.02512	3	1	0.05
0.22	0.02512	3	1	0.05
0.0025	0.02512	4	0.05165	0.05
0.005	0.02512	4	0.05661	0.05
0.01	0.02512	4	0.07666	0.05
0.015	0.02512	4	0.11068	0.05
0.02	0.02512	4	0.15908	0.05
0.025	0.02512	4	0.22158	0.05
0.03	0.02512	4	0.29675	0.05
0.035	0.02512	4	0.38181	0.05
0.04	0.02512	4	0.47272	0.05
0.045	0.02512	4	0.56471	0.05
0.05	0.02512	4	0.65294	0.05
0.06	0.02512	4	0.8026	0.05
0.07	0.02512	4	0.90401	0.05
0.08	0.02512	4	0.96036	0.05
0.09	0.02512	4	0.98615	0.05
0.1	0.02512	4	0.99592	0.05
0.12	0.02512	4	0.99979	0.05
0.14	0.02512	4	0.99999	0.05
0.16	0.02512	4	1	0.05
0.18	0.02512	4	1	0.05
0.2	0.02512	4	1	0.05
0.22	0.02512	4	1	0.05
