## Supplementary material for "High-throughput analysis of adaptation using barcoded strains of *Saccharomyces cerevisiae*": Supplmental Table 8

### Sheet: Supplemental_Table_S8
u	v	power	f2	sig.level
1	42	0.99294	0.46428	0.05
1	37.8	0.98703	0.46428	0.05
1	33.6	0.97653	0.46428	0.05
1	29.4	0.95825	0.46428	0.05
1	25.2	0.92721	0.46428	0.05
1	21	0.876	0.46428	0.05
1	16.8	0.79451	0.46428	0.05
1	12.6	0.67074	0.46428	0.05
1	8.4	0.49405	0.46428	0.05
1	4.2	0.26374	0.46428	0.05
1	42	0.98497	0.40625	0.05
1	37.8	0.97482	0.40625	0.05
1	33.6	0.95838	0.40625	0.05
1	29.4	0.93224	0.40625	0.05
1	25.2	0.8916	0.40625	0.05
1	21	0.83007	0.40625	0.05
1	16.8	0.7399	0.40625	0.05
1	12.6	0.61317	0.40625	0.05
1	8.4	0.44459	0.40625	0.05
1	4.2	0.23739	0.40625	0.05
1	42	0.96879	0.34821	0.05
1	37.8	0.95221	0.34821	0.05
1	33.6	0.92766	0.34821	0.05
1	29.4	0.89194	0.34821	0.05
1	25.2	0.84097	0.34821	0.05
1	21	0.76995	0.34821	0.05
1	16.8	0.67383	0.34821	0.05
1	12.6	0.5484	0.34821	0.05
1	8.4	0.39238	0.34821	0.05
1	4.2	0.21076	0.34821	0.05
1	42	0.93704	0.29018	0.05
1	37.8	0.91164	0.29018	0.05
1	33.6	0.87718	0.29018	0.05
1	29.4	0.83114	0.29018	0.05
1	25.2	0.77067	0.29018	0.05
1	21	0.69287	0.29018	0.05
1	16.8	0.59524	0.29018	0.05
1	12.6	0.4765	0.29018	0.05
1	8.4	0.33773	0.29018	0.05
1	4.2	0.18392	0.29018	0.05
1	42	0.87741	0.23214	0.05
1	37.8	0.84173	0.23214	0.05
1	33.6	0.79723	0.23214	0.05
1	29.4	0.74243	0.23214	0.05
1	25.2	0.6759	0.23214	0.05
1	21	0.59651	0.23214	0.05
1	16.8	0.50371	0.23214	0.05
1	12.6	0.39793	0.23214	0.05
1	8.4	0.28108	0.23214	0.05
1	4.2	0.15695	0.23214	0.05
1	42	0.77158	0.17411	0.05
1	37.8	0.72743	0.17411	0.05
1	33.6	0.67653	0.17411	0.05
1	29.4	0.61844	0.17411	0.05
1	25.2	0.55288	0.17411	0.05
1	21	0.47987	0.17411	0.05
1	16.8	0.39983	0.17411	0.05
1	12.6	0.3137	0.17411	0.05
1	8.4	0.22305	0.17411	0.05
1	4.2	0.12996	0.17411	0.05
1	42	0.59797	0.11607	0.05
1	37.8	0.55355	0.11607	0.05
1	33.6	0.50585	0.11607	0.05
1	29.4	0.45496	0.11607	0.05
1	25.2	0.40109	0.11607	0.05
1	21	0.34458	0.11607	0.05
1	16.8	0.28588	0.11607	0.05
1	12.6	0.2256	0.11607	0.05
1	8.4	0.16446	0.11607	0.05
1	4.2	0.10305	0.11607	0.05
1	42	0.34535	0.05804	0.05
1	37.8	0.31637	0.05804	0.05
1	33.6	0.28693	0.05804	0.05
1	29.4	0.25712	0.05804	0.05
1	25.2	0.22705	0.05804	0.05
1	21	0.19683	0.05804	0.05
1	16.8	0.16657	0.05804	0.05
1	12.6	0.13638	0.05804	0.05
1	8.4	0.10634	0.05804	0.05
1	4.2	0.07635	0.05804	0.05
1	42	0.16705	0.02321	0.05
1	37.8	0.15503	0.02321	0.05
1	33.6	0.14305	0.02321	0.05
1	29.4	0.1311	0.02321	0.05
1	25.2	0.11921	0.02321	0.05
1	21	0.10737	0.02321	0.05
1	16.8	0.0956	0.02321	0.05
1	12.6	0.0839	0.02321	0.05
1	8.4	0.07223	0.02321	0.05
1	4.2	0.06049	0.02321	0.05
1	42	0.10748	0.01161	0.05
1	37.8	0.10161	0.01161	0.05
1	33.6	0.09576	0.01161	0.05
1	29.4	0.08993	0.01161	0.05
1	25.2	0.08412	0.01161	0.05
1	21	0.07833	0.01161	0.05
1	16.8	0.07256	0.01161	0.05
1	12.6	0.06681	0.01161	0.05
1	8.4	0.06105	0.01161	0.05
1	4.2	0.05524	0.01161	0.05
