## Supplementary material for "High-throughput analysis of adaptation using barcoded strains of *Saccharomyces cerevisiae*": Supplmental Table 9

### Sheet: Supplemental_Table_S9
	I(scale(my$sedeltafit))
Predictors	Estimates	CI	Statistic	p
(Intercept)	-0.10948	-0.27356 – 0.05460	-1.30774	0.193073
I(scale(my$mnccdeltafit))	0.1324	0.03274 – 0.23207	2.60374	0.0102012
I(scale(my$mndeltafit))	0.31846	0.14057 – 0.49635	3.50878	0.00060335
I(scale(my$medcount))	0.0403	-0.06260 – 0.14320	0.76757	0.444014
I(scale(my$medprop))	-0.10176	-0.21997 – 0.01644	-1.68729	0.0937431
CM+Ethanoldiploid 0.001	0.14585	-0.12148 – 0.41317	1.06929	0.286752
CM+Saltdiploid 0.001	-0.08633	-0.41636 – 0.24371	-0.51267	0.608977
C Mdiploid 0.00025	-0.02988	-0.27653 – 0.21678	-0.23739	0.812696
C Mdiploid 0.004	-0.10866	-0.39232 – 0.17501	-0.75075	0.454045
C Mhaploid 0.001	-0.0631	-0.33913 – 0.21293	-0.44804	0.654807
Observations	152
