## Supplementary material for "High-throughput analysis of adaptation using barcoded strains of *Saccharomyces cerevisiae*": Supplmental Table 10

### Sheet: 000_deltafit_fitness_increase
	Fitness Increase
Predictors	Estimates	CI	Statistic	p	p, fdr adjusted
CM+Ethanoldiploid 0.001 d 1 A 2	0.00225	-0.02174 – 0.02623	0.18359	0.854419	0.529636
CM+Ethanoldiploid 0.001 d 1 A 4	0.01765	-0.00912 – 0.04443	1.29252	0.196832	0.192333
CM+Ethanoldiploid 0.001 d 1 A 5	-0.00183	-0.03321 – 0.02955	-0.11438	0.90899	0.623435
CM+Ethanoldiploid 0.001 d 1 A 6	0.00848	-0.01426 – 0.03122	0.73068	0.465352	0.346733
CM+Ethanoldiploid 0.001 d 1 A 7	0.00837	-0.02254 – 0.03929	0.53067	0.595903	0.415492
CM+Ethanoldiploid 0.001 d 1 D 10	0.03355	0.01288 – 0.05422	3.18066	0.00156959	0.00477156
CM+Ethanoldiploid 0.001 d 1 D 11	0.02981	0.00838 – 0.05124	2.7264	0.0066497	0.0126344
CM+Ethanoldiploid 0.001 d 1 D 12	0.02399	0.00403 – 0.04395	2.35579	0.0189059	0.0319299
CM+Ethanoldiploid 0.001 d 1 D 9	0.02343	-0.01630 – 0.06316	1.156	0.248287	0.224641
CM+Ethanoldiploid 0.001 d 1 E 10	0.04808	0.02612 – 0.07003	4.29187	2.165e-05	0.000126586
CM+Ethanoldiploid 0.001 d 1 E 11	0.03162	0.00956 – 0.05369	2.80906	0.0051821	0.01094
CM+Ethanoldiploid 0.001 d 1 E 12	-0.03049	-0.05423 – -0.00676	-2.5179	0.0121473	0.993926
CM+Ethanoldiploid 0.001 d 1 E 9	-0.01	-0.03098 – 0.01099	-0.9338	0.350903	0.852594
CM+Ethanoldiploid 0.001 d 1 F 1	0.00939	-0.00784 – 0.02661	1.06769	0.286224	0.244416
CM+Ethanoldiploid 0.001 d 1 F 2	0.01938	-0.00260 – 0.04137	1.72835	0.0846021	0.103706
CM+Ethanoldiploid 0.001 d 1 G 1	0.01658	-0.01283 – 0.04598	1.10473	0.269859	0.23306
CM+Ethanoldiploid 0.001 d 1 G 2	-0.01128	-0.04692 – 0.02437	-0.62003	0.535545	0.772907
CM+Ethanoldiploid 0.001 d 1 H 2	-0.01386	-0.04987 – 0.02215	-0.75441	0.450992	0.811894
CM+Ethanoldiploid 0.001 d 1 H 4	0.00296	-0.04362 – 0.04955	0.1247	0.90082	0.548199
CM+Ethanoldiploid 0.001 d 1 H 5	0.00347	-0.02360 – 0.03055	0.2515	0.801543	0.503449
CM+Ethanoldiploid 0.001 d 1 H 6	0.00334	-0.02173 – 0.02841	0.26095	0.79425	0.503025
CM+Ethanoldiploid 0.001 d 1 H 7	-0.00552	-0.05566 – 0.04462	-0.21577	0.829265	0.65908
CM+Saltdiploid 0.001 d 1 A 2	0.04404	0.02040 – 0.06767	3.65171	0.0002907	0.00110466
CM+Saltdiploid 0.001 d 1 A 3	0.01687	-0.00627 – 0.04001	1.42872	0.15377	0.16695
CM+Saltdiploid 0.001 d 1 A 4	0.0282	0.00390 – 0.05251	2.27428	0.0234131	0.0370707
CM+Saltdiploid 0.001 d 1 A 5	0.39853	0.01306 – 0.78400	2.02637	0.0433088	0.0645386
CM+Saltdiploid 0.001 d 1 A 7	0.02579	-0.00014 – 0.05172	1.94921	0.0518831	0.071693
CM+Saltdiploid 0.001 d 1 F 3	0.1408	0.10093 – 0.18066	6.92234	<0.001	<0.001
CM+Saltdiploid 0.001 d 1 F 4	0.18806	0.14305 – 0.23307	8.18925	<0.001	<0.001
CM+Saltdiploid 0.001 d 1 F 5	0.19914	-0.11053 – 0.50881	1.26039	0.208173	0.200267
CM+Saltdiploid 0.001 d 1 F 6	0.23451	0.20549 – 0.26353	15.837	<0.001	<0.001
CM+Saltdiploid 0.001 d 1 F 7	0.15255	0.11098 – 0.19412	7.19216	<0.001	<0.001
CM+Saltdiploid 0.001 d 1 F 8	0.12889	0.09437 – 0.16340	7.31927	<0.001	<0.001
CM+Saltdiploid 0.001 d 1 G 3	0.10101	0.02422 – 0.17781	2.5781	0.0102473	0.0185427
CM+Saltdiploid 0.001 d 1 G 4	0.13403	0.04549 – 0.22256	2.96698	0.00316552	0.0075181
CM+Saltdiploid 0.001 d 1 G 5	0.09585	0.05790 – 0.13381	4.95013	1.05e-06	<0.001
CM+Saltdiploid 0.001 d 1 G 6	0.08971	0.02532 – 0.15411	2.73063	0.00656636	0.0126344
CM+Saltdiploid 0.001 d 1 G 7	0.0874	0.04612 – 0.12868	4.14957	3.975e-05	0.00018881
CM+Saltdiploid 0.001 d 1 G 8	0.12572	0.06124 – 0.19021	3.82139	0.00015111	0.000604424
CM+Saltdiploid 0.001 d 1 H 2	0.00496	-0.02522 – 0.03513	0.32205	0.747562	0.489782
CM+Saltdiploid 0.001 d 1 H 3	0.02116	-0.01055 – 0.05286	1.3079	0.191568	0.192333
CM+Saltdiploid 0.001 d 1 H 4	0.02137	-0.01650 – 0.05925	1.1061	0.269265	0.23306
CM+Saltdiploid 0.001 d 1 H 5	0.00355	-0.01997 – 0.02707	0.29575	0.767557	0.494349
CM+Saltdiploid 0.001 d 1 H 7	0.09418	0.04275 – 0.14561	3.58899	0.00036794	0.00133158
C Mdiploid 0.00025 d 1 A 2	0.0156	-0.01575 – 0.04695	0.97539	0.329882	0.270337
C Mdiploid 0.00025 d 1 A 3	-0.00879	-0.03810 – 0.02053	-0.58747	0.557181	0.766813
C Mdiploid 0.00025 d 1 A 4	0.00175	-0.02651 – 0.03001	0.1211	0.903664	0.548199
C Mdiploid 0.00025 d 1 A 5	0.02678	-0.00286 – 0.05641	1.77102	0.0772258	0.0962157
C Mdiploid 0.00025 d 1 A 6	0.01199	-0.01355 – 0.03753	0.91995	0.358086	0.283485
C Mdiploid 0.00025 d 1 A 7	-0.0044	-0.03618 – 0.02738	-0.27152	0.786112	0.673398
C Mdiploid 0.00025 d 1 B 10	-0.0081	-0.04050 – 0.02431	-0.48987	0.624463	0.736203
C Mdiploid 0.00025 d 1 B 11	0.01723	-0.00711 – 0.04158	1.38737	0.166007	0.177698
C Mdiploid 0.00025 d 1 B 12	0.02984	-0.00604 – 0.06571	1.63013	0.103764	0.117702
C Mdiploid 0.00025 d 1 B 9	0.02155	-0.00464 – 0.04774	1.61298	0.10744	0.12008
C Mdiploid 0.00025 d 1 C 10	-0.01674	-0.05318 – 0.01970	-0.90042	0.368373	0.84934
C Mdiploid 0.00025 d 1 C 11	0.03217	0.00037 – 0.06396	1.98271	0.048	0.0675555
C Mdiploid 0.00025 d 1 C 12	0.01497	-0.01103 – 0.04097	1.12833	0.259774	0.232202
C Mdiploid 0.00025 d 1 C 9	-0.00518	-0.02846 – 0.01810	-0.43606	0.662997	0.720654
C Mdiploid 0.00025 d 1 D 2	0.00371	-0.10509 – 0.11251	0.06682	0.946757	0.562137
C Mdiploid 0.00025 d 1 E 2	0.01289	-0.00773 – 0.03352	1.22546	0.221035	0.204862
C Mdiploid 0.00025 d 1 H 2	0.00761	-0.02693 – 0.04215	0.43159	0.666246	0.460315
C Mdiploid 0.00025 d 1 H 3	-0.00459	-0.03880 – 0.02962	-0.26294	0.792714	0.673398
C Mdiploid 0.00025 d 1 H 4	0.01844	-0.02911 – 0.06599	0.75998	0.447657	0.340219
C Mdiploid 0.00025 d 1 H 5	0.02542	-0.00158 – 0.05242	1.84519	0.0656585	0.0845771
C Mdiploid 0.00025 d 1 H 6	0.00415	-0.02236 – 0.03065	0.30666	0.759244	0.493184
C Mdiploid 0.00025 d 1 H 7	0.00191	-0.05263 – 0.05644	0.06856	0.945372	0.562137
C Mdiploid 0.001 d 1 A 11	0.03612	0.00054 – 0.07170	1.98973	0.0472176	0.0675555
C Mdiploid 0.001 d 1 A 2	0.00809	-0.01969 – 0.03588	0.57084	0.568387	0.399976
C Mdiploid 0.001 d 1 A 2 B	0.00927	-0.01453 – 0.03307	0.76368	0.445453	0.340219
C Mdiploid 0.001 d 1 A 3	0.00032	-0.02879 – 0.02943	0.02166	0.982727	0.574517
C Mdiploid 0.001 d 1 A 3 B	0.00398	-0.02318 – 0.03114	0.28726	0.774047	0.494349
C Mdiploid 0.001 d 1 A 4	0.01781	-0.00788 – 0.04350	1.35859	0.174949	0.184668
C Mdiploid 0.001 d 1 A 4 B	0.00153	-0.02470 – 0.02777	0.11455	0.908856	0.548199
C Mdiploid 0.001 d 1 A 5	0.02938	-0.00138 – 0.06013	1.87221	0.0618174	0.0810021
C Mdiploid 0.001 d 1 A 5 B	-0.00512	-0.03385 – 0.02361	-0.34945	0.726909	0.696078
C Mdiploid 0.001 d 1 A 6	0.02327	-0.00226 – 0.04881	1.78643	0.0746938	0.0946122
C Mdiploid 0.001 d 1 A 6 B	0.00955	-0.01671 – 0.03581	0.71291	0.476265	0.351419
C Mdiploid 0.001 d 1 A 7	0.04291	0.01655 – 0.06926	3.19053	0.00151809	0.00477156
C Mdiploid 0.001 d 1 A 8	0.01513	-0.00780 – 0.03806	1.29286	0.196716	0.192333
C Mdiploid 0.001 d 1 A 9	0.02268	0.00057 – 0.04479	2.01065	0.044951	0.0656976
C Mdiploid 0.001 d 1 B 1	0.05233	0.01476 – 0.08989	2.73013	0.00657598	0.0126344
C Mdiploid 0.001 d 1 B 2	0.04063	0.01391 – 0.06736	2.97975	0.00303894	0.0074503
C Mdiploid 0.001 d 1 C 1	0.05497	0.01942 – 0.09051	3.03106	0.00257568	0.00667103
C Mdiploid 0.001 d 1 C 2	0.03217	0.00671 – 0.05764	2.47643	0.0136323	0.0235468
C Mdiploid 0.001 d 1 D 4	0.08814	-0.01560 – 0.19188	1.66527	0.0965459	0.111242
C Mdiploid 0.001 d 1 D 5	-0.01879	-0.04448 – 0.00690	-1.43345	0.152415	0.93611
C Mdiploid 0.001 d 1 D 6	0.04266	-0.04051 – 0.12583	1.00542	0.315226	0.263266
C Mdiploid 0.001 d 1 D 7	0.01221	-0.01136 – 0.03578	1.01531	0.310496	0.262196
C Mdiploid 0.001 d 1 D 8	-0.01271	-0.03390 – 0.00849	-1.17523	0.240516	0.897455
C Mdiploid 0.001 d 1 E 4	0.00302	-0.01233 – 0.01836	0.38541	0.700111	0.479356
C Mdiploid 0.001 d 1 E 5	0.03661	-0.01898 – 0.09221	1.29089	0.197395	0.192333
C Mdiploid 0.001 d 1 E 6	-0.02095	-0.03896 – -0.00293	-2.27831	0.0231698	0.993926
C Mdiploid 0.001 d 1 E 7	0.02727	0.00695 – 0.04759	2.63081	0.00880654	0.0163243
C Mdiploid 0.001 d 1 E 8	-0.00435	-0.02578 – 0.01707	-0.39806	0.690775	0.710722
C Mdiploid 0.001 d 1 H 11	0.03103	0.00179 – 0.06027	2.07997	0.0380865	0.0578914
C Mdiploid 0.001 d 1 H 2	0.01207	-0.02316 – 0.04730	0.67164	0.50215	0.365353
C Mdiploid 0.001 d 1 H 2 B	-0.01772	-0.05147 – 0.01604	-1.02856	0.304231	0.870801
C Mdiploid 0.001 d 1 H 3	-0.00572	-0.04360 – 0.03215	-0.29622	0.767194	0.678936
C Mdiploid 0.001 d 1 H 3 B	4e-05	-0.03571 – 0.03580	0.00242	0.998072	0.579034
C Mdiploid 0.001 d 1 H 4	0.00887	-0.03993 – 0.05768	0.35635	0.721741	0.480227
C Mdiploid 0.001 d 1 H 4 B	-0.00269	-0.05249 – 0.04712	-0.10576	0.915822	0.623435
C Mdiploid 0.001 d 1 H 5	0.01359	-0.01637 – 0.04355	0.88908	0.374428	0.293366
C Mdiploid 0.001 d 1 H 5 B	-0.00275	-0.02940 – 0.02390	-0.20218	0.839864	0.657988
C Mdiploid 0.001 d 1 H 6	0.03459	0.00779 – 0.06138	2.53005	0.0117403	0.0207502
C Mdiploid 0.001 d 1 H 6 B	0.02557	-0.00048 – 0.05163	1.92371	0.0550127	0.0746601
C Mdiploid 0.001 d 1 H 7	0.00943	-0.04247 – 0.06132	0.356	0.722004	0.480227
C Mdiploid 0.001 d 1 H 8	0.01372	-0.02957 – 0.05702	0.62116	0.534803	0.37986
C Mdiploid 0.001 d 1 H 9	0.01923	-0.02620 – 0.06465	0.82947	0.407275	0.315846
C Mdiploid 0.004 d 1 A 2	0.00074	-0.03253 – 0.03401	0.0435	0.965324	0.568718
C Mdiploid 0.004 d 1 A 3	0.01219	-0.02511 – 0.04950	0.64056	0.522127	0.374355
C Mdiploid 0.004 d 1 A 4	0.05056	0.01662 – 0.08451	2.91976	0.00367654	0.00846718
C Mdiploid 0.004 d 1 A 5	0.05149	0.01625 – 0.08674	2.86388	0.00437789	0.00950628
C Mdiploid 0.004 d 1 A 6	0.01932	-0.01445 – 0.05309	1.12129	0.262755	0.232202
C Mdiploid 0.004 d 1 A 7	0.02866	-0.01062 – 0.06794	1.42994	0.15342	0.16695
C Mdiploid 0.004 d 1 B 3	0.02463	-0.00370 – 0.05296	1.70377	0.0891062	0.107493
C Mdiploid 0.004 d 1 B 4	0.03125	-0.00127 – 0.06378	1.88316	0.0603146	0.0804195
C Mdiploid 0.004 d 1 B 5	0.04299	0.01619 – 0.06979	3.14407	0.0017749	0.00499601
C Mdiploid 0.004 d 1 B 6	0.05328	0.01921 – 0.08734	3.06491	0.00230654	0.00626062
C Mdiploid 0.004 d 1 B 7	0.0775	0.04758 – 0.10742	5.07684	5.6e-07	<0.001
C Mdiploid 0.004 d 1 C 3	0.04274	0.01394 – 0.07154	2.90832	0.00381118	0.00851911
C Mdiploid 0.004 d 1 C 4	0.02312	-0.00410 – 0.05034	1.66497	0.0966049	0.111242
C Mdiploid 0.004 d 1 C 5	0.04335	0.01800 – 0.06869	3.3522	0.00086846	0.00286969
C Mdiploid 0.004 d 1 C 6	0.06362	0.03622 – 0.09102	4.55122	6.85e-06	<0.001
C Mdiploid 0.004 d 1 C 7	0.03836	-0.01842 – 0.09514	1.32409	0.186138	0.191169
C Mdiploid 0.004 d 1 H 2	0.02225	-0.02299 – 0.06749	0.96402	0.335547	0.270337
C Mdiploid 0.004 d 1 H 3	0.02107	-0.02154 – 0.06367	0.96911	0.333005	0.270337
C Mdiploid 0.004 d 1 H 4	0.00548	-0.05419 – 0.06515	0.18007	0.857174	0.529636
C Mdiploid 0.004 d 1 H 5	0.06027	0.02281 – 0.09772	3.15346	0.00171997	0.00499601
C Mdiploid 0.004 d 1 H 6	0.04022	0.00560 – 0.07484	2.27725	0.0232338	0.0370707
C Mdiploid 0.004 d 1 H 7	0.01165	-0.05020 – 0.07350	0.36908	0.712242	0.480227
C Mhaploid 0.001 d 1 A 2	0.17748	-0.18514 – 0.54010	0.95929	0.337921	0.270337
C Mhaploid 0.001 d 1 A 3	0.03476	0.00257 – 0.06694	2.11667	0.0348285	0.0540198
C Mhaploid 0.001 d 1 A 3 B	0.02653	0.00424 – 0.04882	2.33283	0.0200913	0.0331942
C Mhaploid 0.001 d 1 A 4	0.07889	0.05620 – 0.10158	6.816	<0.001	<0.001
C Mhaploid 0.001 d 1 A 4 B	0.00801	-0.01550 – 0.03151	0.66754	0.504764	0.365353
C Mhaploid 0.001 d 1 A 5	0.07567	0.04879 – 0.10255	5.51778	6e-08	<0.001
C Mhaploid 0.001 d 1 A 5 B	0.05377	0.02908 – 0.07845	4.26875	2.393e-05	0.000129765
C Mhaploid 0.001 d 1 A 6	0.02914	0.00850 – 0.04977	2.76747	0.00587909	0.012076
C Mhaploid 0.001 d 1 A 6 B	0.02748	0.00967 – 0.04529	3.02424	0.0026333	0.00667103
C Mhaploid 0.001 d 1 A 7	0.28425	-0.16599 – 0.73448	1.23738	0.216581	0.204862
C Mhaploid 0.001 d 1 A 7 B	0.37549	-0.17001 – 0.92100	1.34912	0.177968	0.185282
C Mhaploid 0.001 d 1 H 2	0.05735	0.02810 – 0.08659	3.84317	0.00013869	0.000585563
C Mhaploid 0.001 d 1 H 3	0.00589	-0.02710 – 0.03888	0.34979	0.726659	0.480227
C Mhaploid 0.001 d 1 H 3 B	0.02272	-0.01348 – 0.05892	1.23012	0.219285	0.204862
C Mhaploid 0.001 d 1 H 4	0.06491	-0.01016 – 0.13999	1.69462	0.0908302	0.107861
C Mhaploid 0.001 d 1 H 4 B	0.01455	-0.02446 – 0.05356	0.73088	0.46523	0.346733
C Mhaploid 0.001 d 1 H 5	0.24925	-0.16290 – 0.66141	1.18531	0.236513	0.216566
C Mhaploid 0.001 d 1 H 5 B	0.07769	0.04517 – 0.11021	4.6824	3.75e-06	<0.001
C Mhaploid 0.001 d 1 H 6	0.1001	0.04219 – 0.15802	3.38783	0.00076555	0.00264464
C Mhaploid 0.001 d 1 H 6 B	0.11257	0.06724 – 0.15790	4.86715	1.56e-06	<0.001
C Mhaploid 0.001 d 1 H 7	0.08866	0.04780 – 0.12952	4.25293	2.561e-05	0.000129765
C Mhaploid 0.001 d 1 H 7 B	0.07939	0.04151 – 0.11728	4.10726	4.746e-05	0.000212181
Observations	608
R2 / R2 adjusted	0.719 / 0.625
