## Supplementary material for "High-throughput analysis of adaptation using barcoded strains of *Saccharomyces cerevisiae*": Supplmental Table 11

### Sheet: Supplemental_Table_S11
	scale(deltafit)
Predictors	Estimates	CI	Statistic	p
(Intercept)	-0.31415	-0.43012 – -0.19819	-5.30957	4.7e-07
scale(ccdeltafit)	-0.27053	-0.30697 – -0.23408	-14.5479	<0.001
CM+Ethanoldiploid 0.001	-0.29452	-0.49136 – -0.09767	-2.9324	0.0039869
CM+Saltdiploid 0.001	0.96163	0.75021 – 1.17306	8.9147	<0.001
C Mdiploid 0.00025	-0.08752	-0.28584 – 0.11081	-0.86489	0.388701
C Mdiploid 0.004	0.34621	0.14533 – 0.54710	3.37792	0.00094905
C Mhaploid 0.001	0.27966	0.06625 – 0.49307	2.56846	0.0113056
Random Effects
σ2	367.71
τ00 bctID	0.12
ICC	0
N bctID	152
Observations	608
