## Supplementary material for "High-throughput analysis of adaptation using barcoded strains of *Saccharomyces cerevisiae*": Supplmental Table 12

### Sheet: Supplemental_Table_S12
	my$tmaxdev
Predictors	Estimates	CI	Statistic	p
(Intercept)	233.599	204.70539 – 262.49293	15.8458	<0.001
CM+Ethanoldiploid 0.001	-20.8306	-54.44209 – 12.78089	-1.21468	0.22857
CM+Saltdiploid 0.001	-48.7017	-84.75481 – -12.64854	-2.64758	0.0100087
C Mdiploid 0.00025	2.20631	-38.62458 – 43.03720	0.10591	0.915959
C Mdiploid 0.004	-43.353	-97.91111 – 11.20506	-1.55743	0.123879
C Mhaploid 0.001	0.81564	-32.44114 – 34.07241	0.04807	0.961798
Observations	76
R2 / R2 adjusted	0.197 / 0.140
