## Supplementary material for "High-throughput analysis of adaptation using barcoded strains of *Saccharomyces cerevisiae*": Supplmental Table 13

### Sheet: Supplemental_Table_S13
	my$mmaxdev
Predictors	Estimates	CI	Statistic	p
(Intercept)	0.22746	0.12089 – 0.33402	4.1835	8.197e-05
CM+Ethanoldiploid 0.001	-0.06495	-0.18891 – 0.05901	-1.02693	0.307988
CM+Saltdiploid 0.001	0.2924	0.15943 – 0.42537	4.30998	5.236e-05
C Mdiploid 0.00025	0.11117	-0.03942 – 0.26175	1.44685	0.152401
C Mdiploid 0.004	0.03904	-0.16218 – 0.24025	0.38025	0.70491
C Mhaploid 0.001	0.17791	0.05526 – 0.30057	2.84299	0.00585276
Observations	76
R2 / R2 adjusted	0.456 / 0.418
