## Supplementary material for "High-throughput analysis of adaptation using barcoded strains of *Saccharomyces cerevisiae*": Supplmental Table 14

### Sheet: Supplemental_Table_S14
	my$tmaxrate
Predictors	Estimates	CI	Statistic	p
(Intercept)	235.251	220.14297 – 250.35998	30.5182	<0.001
CM+Ethanoldiploid 0.001	11.4386	-8.95850 – 31.83578	1.09914	0.275473
CM+Saltdiploid 0.001	-19.0452	-42.90918 – 4.81874	-1.5642	0.122281
C Mdiploid 0.00025	9.90963	-24.86202 – 44.68129	0.55857	0.578235
C Mdiploid 0.004	6.30932	-16.56811 – 29.18674	0.54053	0.590544
C Mhaploid 0.001	-52.7166	-74.78791 – -30.64520	-4.6813	1.354e-05
Observations	76
R2 / R2 adjusted	0.385 / 0.341
