## Supplementary material for "High-throughput analysis of adaptation using barcoded strains of *Saccharomyces cerevisiae*": Supplmental Table 15

### Sheet: Supplemental_Table_S15
	my$mmaxrate
Predictors	Estimates	CI	Statistic	p
(Intercept)	0.00958	0.00712 – 0.01205	7.61961	<0.001
CM+Ethanoldiploid 0.001	-0.00204	-0.00536 – 0.00129	-1.19871	0.234685
CM+Saltdiploid 0.001	0.00315	-0.00074 – 0.00705	1.58776	0.116848
C Mdiploid 0.00025	0.0063	0.00063 – 0.01198	2.1783	0.0327539
C Mdiploid 0.004	-0.0021	-0.00583 – 0.00163	-1.10353	0.273574
C Mhaploid 0.001	-0.0028	-0.00640 – 0.00080	-1.52455	0.131877
Observations	76
R2 / R2 adjusted	0.210 / 0.153
