## Supplementary material for "High-throughput analysis of adaptation using barcoded strains of *Saccharomyces cerevisiae*": Supplmental Table 16

### Sheet: Supplemental_Table_S16
	my$tmaxdiff
Predictors	Estimates	CI	Statistic	p
(Intercept)	241.97	175.13346 – 308.80745	7.09567	<0.001
CM+Ethanoldiploid 0.001	-22.7315	-92.86866 – 47.40558	-0.63523	0.527381
CM+Saltdiploid 0.001	-5.53349	-81.62393 – 70.55695	-0.14253	0.887074
C Mdiploid 0.00025	11.3123	-140.41438 – 163.03905	0.14613	0.884245
C Mdiploid 0.004	-23.7158	-148.51929 – 101.08763	-0.37244	0.710705
C Mhaploid 0.001	1.61153	-67.92574 – 71.14880	0.04542	0.963902
my$diff 0	-328.617	-487.81355 – -169.41979	-4.04579	0.00013406
Observations	76
R2 / R2 adjusted	0.234 / 0.168
