## Supplementary material for "High-throughput analysis of adaptation using barcoded strains of *Saccharomyces cerevisiae*": Supplmental Table 17

### Sheet: Supplemental_Table_S17
	my$mmaxdiff
Predictors	Estimates	CI	Statistic	p
(Intercept)	0.18985	0.11137 – 0.26833	4.74128	1.105e-05
CM+Ethanoldiploid 0.001	0.00454	-0.07782 – 0.08690	0.10805	0.914271
CM+Saltdiploid 0.001	0.17472	0.08537 – 0.26406	3.83269	0.00027655
C Mdiploid 0.00025	0.15524	-0.02292 – 0.33340	1.70782	0.0921652
C Mdiploid 0.004	0.03311	-0.11344 – 0.17965	0.44278	0.659311
C Mhaploid 0.001	0.20429	0.12264 – 0.28594	4.90375	6.01e-06
my$diff 0	0.29644	0.10951 – 0.48337	3.10815	0.00273414
Observations	76
R2 / R2 adjusted	0.479 / 0.434
