## Supplementary material for "High-throughput analysis of adaptation using barcoded strains of *Saccharomyces cerevisiae*": Supplmental Table 18

### Sheet: Supplemental_Table_S18
	my$tcc
Predictors	Estimates	CI	Statistic	p
(Intercept)	0.02192	0.01655 – 0.02729	7.99719	<0.001
CM+Ethanoldiploid 0.001	-0.00724	-0.01364 – -0.00084	-2.21861	0.0297581
CM+Saltdiploid 0.001	0.00468	-0.00219 – 0.01154	1.33418	0.186469
C Mdiploid 0.00025	0.01827	0.00725 – 0.02929	3.25053	0.00177244
C Mdiploid 0.004	-0.00073	-0.00918 – 0.00772	-0.16989	0.86559
C Mhaploid 0.001	-0.00663	-0.01311 – -0.00014	-2.00311	0.0490388
Observations	76
R2 / R2 adjusted	0.375 / 0.330
